# DataPLAN: a web-based data management plan generator for the plant sciences

**DOI:** 10.1101/2023.07.07.548147

**Authors:** Xiao-Ran Zhou, Sebastian Beier, Dominik Brilhaus, Cristina Martins Rodrigues, Timo Mühlhaus, Dirk von Suchodoletz, Richard M. Twyman, Björn Usadel, Angela Kranz

**Author notes:** Correspondence: X.-R. Z.; /61-85881, A.K.; /61-85833.

## Abstract

Research Data Management (RDM) is a system for the effective handling of research data that enables scientists to structure their research questions and ensure best practices throughout the data lifecycle, from acquisition, computation and annotation to data publication and re-use. Data management plans (DMPs) are documents that formally set out the RDM of a project and are required by many funding bodies. DMPs help to organize and structure RDM strategies, thus promoting data findability, accessibility, interoperability and reusability (FAIR). Although DMPs incorporate methods and standards that can be reused by different research projects, the standardization of DMP content is not as evident as the standardization of RDM practices and data/metadata. To address this issue in the plant sciences, we developed DataPLAN – a tool that combines a questionnaire with pre-written standardized responses. We wrapped the questionnaire in a serverless single-page web application that can then generate standardized responses from DMP templates. The current templates cater to plant research grant proposals for Horizon 2020, Horizon Europe and the German Research Foundation (Deutsche Forschungsgemeinschaft, DFG). In the future the range of templates will be extended to accommodate other funding schemes, thereby enabling more users to generate their own templates. The DataPLAN web application is open-source and does not require an internet connection. By utilizing DataPLAN, the workload associated with creating, updating, and adhering to DMPs is significantly reduced.
