## Supplementary material for "DataPLAN: a web-based data management plan generator for the plant sciences": Data_S1.tsv

	question ID	Horizon Europe or DFG questions	all-MiniLM-L6-v2_1	all-MiniLM-L6-v2_2	stsb-roberta-large_1	stsb-roberta-large_2	stsb-mpnet-base-v2_1	stsb-mpnet-base-v2_2	allenai-specter_1	allenai-specter_2	Manual_1	Manual_2
Horizon_Europe	0	Will you re-use any existing data and what will you re-use it for? State the reasons if re-use of any existing data has been considered but discarded.	1	14	1	18	1	14	6	18	1
Horizon_Europe	1	What types and formats of data will the project generate or re-use?	2	0	1	0	2	0	6	2	2
Horizon_Europe	2	What is the purpose of the data generation or re-use and its relation to the objectives of the project?	0	6	0	16	2	0	6	0	0
Horizon_Europe	3	What is the expected size of the data that you intend to generate or re-use?	0	1	2	0	2	0	0	6	2
Horizon_Europe	4	What is the origin/provenance of the data, either generated or re-used?	0	1	1	18	1	2	4	18	1
Horizon_Europe	5	To whom might your data be useful ('data utility'), outside your project?	12	16	0	12	0	15	2	4	12
Horizon_Europe	6	Will data be identified by a persistent identifier?	1	0	14	6	6	1	6	1	3
Horizon_Europe	7	Will rich metadata be provided to allow discovery? What metadata will be created? What disciplinary or general standards will be followed? In case metadata standards do not exist in your discipline, please outline what type of metadata will be created and how.	3	15	3	14	3	5	3	4	3
Horizon_Europe	8	Will search keywords be provided in the metadata to optimize the possibility for discovery and then potential re-use?	13	1	3	13	3	12	3	6	3
Horizon_Europe	9	Will metadata be offered in such a way that it can be harvested and indexed?	3	15	3	14	3	15	3	6	3	4
Horizon_Europe	10	Will the data be deposited in a trusted repository?	18	14	14	6	6	14	18	4	6
Horizon_Europe	11	Have you explored appropriate arrangements with the identified repository where your data will be deposited?	14	6	14	6	14	6	6	18	6
Horizon_Europe	12	Does the repository ensure that the data is assigned an identifier? Will the repository resolve the identifier to a digital object?	18	0	14	3	6	14	18	6	6
Horizon_Europe	13	Will all data be made openly available? If certain datasets cannot be shared (or need to be shared under restricted access conditions), explain why, clearly separating legal and contractual reasons from intentional restrictions. Note that in multi-beneficiary projects it is also possible for specific beneficiaries to keep their data closed if opening their data goes against their legitimate inter…	8	7	7	8	8	7	15	7	8
Horizon_Europe	14	If an embargo is applied to give time to publish or seek protection of the intellectual property (e.g. patents), specify why and how long this will apply, bearing in mind that research data should be made available as soon as possible.	15	8	8	13	15	9	15	10	9
Horizon_Europe	15	Will the data be accessible through a free and standardized access protocol?	5	15	9	7	15	7	4	3	13
Horizon_Europe	16	If there are restrictions on use, how will access be provided to the data, both during and after the end of the project?	7	6	7	9	7	18	7	4	7
Horizon_Europe	17	How will the identity of the person accessing the data be ascertained?	7	5	0	18	15	7	18	16	7
Horizon_Europe	18	Is there a need for a data access committee (e.g. to evaluate/approve access requests to personal/sensitive data)?	7	15	13	7	13	15	7	8	15
Horizon_Europe	19	Will metadata be made openly available and licenced under a public domain dedication CC0, as per the Grant Agreement? If not, please clarify why. Will metadata contain information to enable the user to access the data?	8	3	3	9	3	15	3	18	15
Horizon_Europe	20	How long will the data remain available and findable? Will metadata be guaranteed to remain available after data is no longer available?	6	14	6	18	6	1	6	18	6
Horizon_Europe	21	Will documentation or reference about any software be needed to access or read the data be included?	5	3	5	3	5	8	4	3	5
Horizon_Europe	22	Will it be possible to include the relevant software (e.g. in open source code)?	5	18	5	9	5	3	10	18	5
Horizon_Europe	23	What data and metadata vocabularies, standards, formats or methodologies will you follow to make your data interoperable to allow data exchange and re-use within and across disciplines?	3	2	3	2	3	5	3	2	3
Horizon_Europe	24	Will you follow community-endorsed interoperability best practices? Which ones?	9	3	4	14	11	4	4	3	11
Horizon_Europe	25	In case it is unavoidable that you use uncommon or generate project specific ontologies or vocabularies, will you provide mappings to more commonly used ontologies?	3	12	3	2	12	3	1	3	3
Horizon_Europe	26	Will you openly publish the generated ontologies or vocabularies to allow reusing, refining or extending them?	3	1	3	1	3	2	3	18	3
Horizon_Europe	27	Will your data include qualified references to other data (e.g. other data from your project, or datasets from previous research)?	8	13	3	13	12	13	15	18	12
Horizon_Europe	28	How will you provide documentation needed to validate data analysis and facilitate data re-use (e.g. readme files with information on methodology, codebooks, data cleaning, analyses, variable definitions, units of measurement, etc.)?	3	17	3	1	3	5	4	2	3
Horizon_Europe	29	Will your data be made freely available in the public domain to permit the widest re-use possible?	14	1	15	13	15	1	15	18	15
Horizon_Europe	30	Will your data be licensed using standard reuse licenses, in line with the obligations set out in the Grant Agreement?	1	8	1	9	1	7	10	7	9
Horizon_Europe	31	Will the data produced in the project be useable by third parties, in particular after the end of the project?	18	15	18	15	18	15	15	18	15
Horizon_Europe	32	Will the provenance of the data be thoroughly documented using the appropriate standards?	11	3	6	18	4	6	4	3	4
Horizon_Europe	33	Describe all relevant data quality assurance processes. Further to the FAIR principles, DMPs should also address research outputs other than data, and should carefully consider aspects related to the allocation of resources, data security and ethical aspects.	8	17	12	13	13	11	15	17	8
Horizon_Europe	34	In addition to the management of data, beneficiaries should also consider and plan for the management of other research outputs that may be generated or re-used throughout their projects. Such outputs can be either digital (e.g. software, workflows, protocols, models, etc.) or physical (e.g. new materials, antibodies, reagents, samples, etc.).	0	16	12	13	5	2	17	16	17
Horizon_Europe	35	Beneficiaries should consider which of the questions pertaining to FAIR data above, can apply to the management of other research outputs, and should strive to provide sufficient detail on how their research outputs will be managed and shared, or made available for re-use, in line with the FAIR principles.	8	13	13	15	13	16	15	17	9
Horizon_Europe	36	What will the costs be for making data or other research outputs FAIR in your project (e.g. direct and indirect costs related to storage, archiving, re-use, security, etc.) ?	17	8	17	7	17	16	10	15	17
Horizon_Europe	37	How will these be covered? Note that costs related to research data/output management are eligible as part of the Horizon Europe grant (if compliant with the Grant Agreement conditions)	17	15	17	2	17	16	17	15	17
Horizon_Europe	38	Who will be responsible for data management in your project?	16	18	0	18	16	18	16	17	16
Horizon_Europe	39	How will long term preservation be ensured? Discuss the necessary resources to accomplish this (costs and potential value, who decides and how, what data will be kept and for how long)?	14	6	14	6	6	17	6	4	17
Horizon_Europe	40	What provisions are or will be in place for data security (including data recovery as well as secure storage/archiving and transfer of sensitive data)?	7	14	7	14	7	14	7	4	7
Horizon_Europe	41	Will the data be safely stored in trusted repositories for long term preservation and curation?	14	7	6	14	14	6	18	4	6
Horizon_Europe	42	Are there, or could there be, any ethics or legal issues that can have an impact on data sharing? These can also be discussed in the context of the ethics review. If relevant, include references to ethics deliverables and ethics chapter in the Description of the Action (DoA).	8	18	8	3	8	11	8	7	8
Horizon_Europe	43	Will informed consent for data sharing and long term preservation be included in questionnaires dealing with personal data?	15	13	7	9	7	14	7	8	14
Horizon_Europe	44	Do you, or will you, make use of other national/funder/sectorial/departmental procedures for data management? If yes, which ones (please list and briefly describe them)?	5	2	3	4	3	12	4	6	11
DFG	0	How does your project generate new data?	2	1	38	2	1	2	3	1	1
DFG	1	Is existing data reused?	0	30	4	30	4	1	0	4	0
DFG	2	Which data types (in terms of data formats like image data, text data or measurement data) arise in your project and in what way are they further processed? To what extent do these arise or what is the anticipated data volume?	1	23	3	38	1	3	23	1	1
DFG	3	What approaches are being taken to describe the data in a comprehensible manner (such as the use of available metadata, documentation standards or ontologies)?	23	28	9	7	23	7	23	32	23	6,7,8,9,28
DFG	4	What measures are being adopted to ensure high data quality? Are quality controls in place and if so, how do they operate?	32	44	38	2	32	40	32	21	32	9,
DFG	5	Which digital methods and tools (e.g. software) are required to use the data?	21	1	21	22	21	1	21	1	21	22
DFG	6	How is the data to be stored and archived throughout the project duration?	39	1	41	39	39	41	0	1	41	10,11,12
DFG	7	What is in place to secure sensitive data throughout the project duration (access and usage rights)?	16	40	16	40	40	16	40	16	40	19,20,43
DFG	8	What are the legal specifics associated with the handling of research data in your project?	31	27	38	11	13	27	42	35	27	42, 13
DFG	9	Do you anticipate any implications or restrictions regarding subsequent publication or accessibility?	16	14	16	19	16	14	20	27	20	14
DFG	10	What is in place to consider aspects of use and copyright law as well as ownership issues?	42	30	16	35	19	30	30	16	30	19
DFG	11	Are there any significant research codes or professional standards to be taken into account?	32	33	42	27	27	32	33	27	24	44,32
DFG	12	Which data sets are especially suitable for use in other contexts?	5	23	5	33	27	44	23	27	27	5
DFG	13	Which criteria are used to select research data to make it available for subsequent use by others?	27	34	35	27	27	35	33	27	15	30,19,27,35
DFG	14	Are you planning to archive your data in a suitable infrastructure? If so, how and where? Are there any retention periods?	39	0	11	41	41	11	0	39	41
DFG	15	When is the research data available for use by third parties?	31	29	31	27	29	31	31	33	31
DFG	16	Who is responsible for adequate handling of the research data (description of roles and responsibilities within the project)?	38	5	38	2	38	35	38	33	38
DFG	17	Which resources (costs; time or other) are required to implement adequate handling of research data within the project?	36	34	36	2	36	39	37	33	36	37
DFG	18	Who is responsible for curating the data once the project has ended?	31	38	38	31	31	16	31	41	38
